# A gap-free, telomere-to-telomere genome assembly for the *Caenorhabditis briggsae* reference strain AF16

**DOI:** 10.64898/2026.04.30.721887

**Authors:** Lance M. O’Connor, Nicolas D. Moya, Nikita S. Jhaveri, Robyn E. Tanny, Ayeh Khorshidian, Haimeng Lyu, Helen M. Chamberlin, Scott E. Baird, Erik C. Andersen

## Abstract

The nematode *Caenorhabditis elegans* was the first metazoan to have its genome completely sequenced and assembled. Since that time, researchers have continuously updated the reference genome and manually curated its approximately 20,000 genes. The closely related species, *Caenorhabditis briggsae*, has served as a comparative model because of its similar morphology, mode of reproduction, and patterns of intra-species genetic variation. However, the genomic resources for *C. briggsae* lag behind *C. elegans*, hindering comparative genomics studies between the species. Decades of experimentation have been performed in the AF16 reference strain genetic background, so we obtained high-coverage long-read sequencing and high-throughput chromosome conformation capture data to create an updated reference genome for an isogenic derivative of AF16, named CGC2. The CGC2 genome is vastly improved relative to the existing AF16 assemblies, with no unplaced sequence, no gaps, and telomere-to-telomere contiguity. To provide genomic resources for CGC2, we exploited deep RNA-seq libraries from all developmental stages to predict protein-coding gene annotations comparable in accuracy and completeness to the existing AF16 gene models. We also performed lift-over of 108 validated insertion-deletion variants to the updated coordinate system of the CGC2 genome to facilitate future mappings of mutations. In summary, we present an updated reference genome for the canonical AF16 reference strain with improved genomic resources to enable high-quality intra- and inter-species comparative studies.
