## Supplementary Table 2 for "A gap-free, telomere-to-telomere genome assembly for the *Caenorhabditis briggsae* reference strain AF16"

Strain name	Description	Received date	Notes/comments
PB420	AF16 obtained from Scott Baird.	07/03/2020	Note from Scott Baird: " C. briggsae Gujarat shipped today. My understanding is that this strain, without further inbreeding, became named G16 and then AF16. The vial I thawed had a freeze date of 22 March 1991. I thawed it on 15 June 2020."
ECA264	Andersen laboratory copy of AF16 from the Baird laboratory. Many generations from RIAIL construction, different from CGC version	02/02/2013
DY22	AF16 from Bhagwati Gupta's laboratory	09/07/2023
DY180	AF16 from Bhagwati Gupta's laboratory	09/07/2023
ECA3733	CGC AF16 from original frozen stock in Andersen laboratory	09/15/2023
ECA3734	Andersen laboratory AF16 copy obtained from CGC AF16 plate stock	09/15/2023
ECA3738	AF16 from Helen Chamberlin's laboratory	03/01/2024
AF16	Andersen laboratory copy obtained from CGC	02/02/2013
