## Supplementary Table 6 for "A gap-free, telomere-to-telomere genome assembly for the *Caenorhabditis briggsae* reference strain AF16"

Chromosome	Number of error k-mers	Chromosome length	QV	Error rate
I	1329	15,455,637	53.8776	4.09E-06
II	600	16,508,635	57.6177	1.73E-06
III	1383	14,866,545	53.5359	4.43E-06
IV	941	17,393,163	55.89	2.58E-06
V	2839	20,132,518	51.7292	6.72E-06
X	916	22,424,327	57.1103	1.95E-06
Entire genome	8,008	106,780,825	54.4717	3.57E-06
