## Supplementary Table 7 for "A gap-free, telomere-to-telomere genome assembly for the *Caenorhabditis briggsae* reference strain AF16"

marker	forward	reverse	ref	note
cb8176	ATGTTCAACGCTGAGTTTGCGACCA	TAGCACACTGTCACCTTTGAGCC	Guo et al., 2009	NA
cb8183	CGGAAGGAGCGTAAAGTGTACAAA	CGCTCGCCTTCTGGATATTCACTT	Guo et al., 2009	NA
cb17311	AGTCGAACCCGGGTAGTCAGTTT	AGCGAGAATTGAAGGGACAGTGGA	Guo et al., 2009	NA
cb17324	GAAGCATCTGTTTAGTGATTGGCG	AGTGAGAGAATAAGGTTCGAGGATG	Guo et al., 2009	NA
vP22	TGAAAGGGACCCGTCTCAAACTGT	AGGCAGTCATCTGTTGTCGTGTGA	Guo et al., 2009	NA
vP21	AACGGGACATCTGGTACAGCCAAT	TGGCGGGATTATTCCAGTAGGGTT	Guo et al., 2009	NA
cb17358	TCTTCGCGTCGCAGTGTACAGTTA	AGGAGCCGAGATTTGGGAAGAATG	Guo et al., 2009	NA
cb17380	AACGCAGGTGATTTCACCGAAACG	TTGACATCCAAATGACCGCAGCAG	Guo et al., 2009	NA
cb16747	TTCGTTCCAGGATGAACGGTCCTA	TCCGCTCATGTCTGCTGCTAATCT	Guo et al., 2009	NA
cb43472	AGAGCAGTCTAATGATACCAAAA	TTTTTAGAATGCCAACTGTATTT	Guo et al., 2013	NA
cb43431	ATACTGATGGTTCAGAAGATGTC	ACTAACATCTGAAGTCGAATCAA	Guo et al., 2013	NA
cb43421	TTCATTCTCATGCCCGTCGAAGAC	AGTCACACCCGTTTAGCTGCTTCT	Guo et al., 2013	NA
cb43389	ATGTGAAGAGATGGATAGAAAGA	GCTTGGATCTTAATGTTATTCAA	Guo et al., 2013	NA
cb43333	AACGTTTTGGTAGATGTTCAAT	CAGATGAAAGTTCAGGTCAGTAG	Guo et al., 2013	changed "cd43333" to "cb43333"
cb43262	AAAAAGCACGGTTAAATCATAA	CGTTCAAAGAGATGGAAAAA	Guo et al., 2013	NA
cb15251	AAAGCAATCCCATAAAAATTC	TGTTTGTCTGTTTATCCAGATTT	Koboldt et al., 2010	NA
cb55627	CTCGACTCTCTCATAATGTCATC	CTGTATGATCAAATCAATTCCTAA	Koboldt et al., 2010	NA
cb55670	AGGGAAGATGAAAATAGAAGAAG	AACGTTTCAATGGATTACTGTAG	Koboldt et al., 2010	NA
cb650	AATTTCGATTTTTGGCTAATTT	GAGAATATCGAGATGAATTTGAA	Koboldt et al., 2010	NA
cb41028	TCCAGATAAACATACCAACATTT	GAACAATGAGAGCGAAAATATC	Koboldt et al., 2010	NA
cb43091	GAAAGAAGAACACGAGTTATCAG	AATAATTTGGAGCATTTCTTCTC	Koboldt et al., 2010	NA
cb64777	TTGTCCTTTTTATGTCTTTTCTG	ATAGTCGAAGAATGTCGCTATTA	Koboldt et al., 2010	NA
cb20723	TAAACCGTAATCGCAATTTTA	TCCACCATCACTTTTCTCTG	Koboldt et al., 2010	NA
cb54953	TCGAAAGTCATAAATCTCAAGTC	GGATATAACCATGTTTGAAGTACA	Koboldt et al., 2010	NA
cb48850	CTTTGGAAATCTTCATTCTGAT	CATATCCTCAATCCATGACTTC	Koboldt et al., 2010	NA
cb56202	GGTTGACTTCAGTGAAATTGAT	ATGTCTGTGATGCTCCTAATG	Koboldt et al., 2010	NA
cb39304	GGAACAGTGCCAATATAGTTTT	TTAACAACATACCGACAGAATTT	Koboldt et al., 2010	NA
bdP3	CGGAAATGCGGAAAATCGG	CTCCTTGAAGAAGAAATGGTGGC	Koboldt et al., 2010	NA
cb40232	GTGGTGGCTTGACTTACAAA	CGTCTAGACAGTGATATCCAAAT	Koboldt et al., 2010	NA
cb-m142	AAGGCCTTAAAAATGAAGATAAT	TGAAAATTGAAAAACCTAGAAAA	Koboldt et al., 2010; Jhaveri & Gupta 2023	NA
cb-m6	TTAATGCTGGACCAAAAGTC	CCTGCAATTTTTGTGTTTTT	Koboldt et al., 2010; Jhaveri & Gupta 2023	NA
cb-m13	AGCTCCAGAAGAAGTGAAAAA	AGGCTGTCGTAGTTGTGGTA	Koboldt et al., 2010	NA
cb-m14	CGACGTAGAATTTGAGAATATGA	CAGAAGACTTCAAAAATCAGAAT	Koboldt et al., 2010	NA
cb-m146	CAGGAAAATCGATAAATCAATAA	GAGAGACGCAGACAGTTAGAGT	Koboldt et al., 2010	NA
cb-m21	AACCAGTAAAAATAAGAGAAATTGA	TCTGATTCTGATGTTTTCAGTTC	Koboldt et al., 2010	NA
cb-m16	AAACTTAATTACCCGCAGTCT	TAAATTTCGCATTATTTATGTCA	Koboldt et al., 2010	NA
cb-m19	GAGAGAGAACAGGTGGTTTG	GAGTTGAACGTTTTGATTGAA	Koboldt et al., 2010	NA
cb-m149	TTCAGTTATGGTTCATATGTCAG	GCCAGAACATCTCAAAGACT	Koboldt et al., 2010	NA
cb-m26	CGTTGAACATTAATTTGAAGAGT	AGACCAGAAGACTGGAATGAG	Koboldt et al., 2010	NA
cb-m38	TTAAAGCAAAACACCATACGA	TTTTTACTCGTTTTTCAGGTG	Koboldt et al., 2010	NA
bdP4	CAGGCGAAAAATGCCTGACAAGTG	AATCCGTTCCGTTGATGGAGGC	Koboldt et al., 2010	NA
cb-m46	GAATCCATGTGATTTGAGAGAC	TGGCTCAGAGTTGAGAGACT	Koboldt et al., 2010; Jhaveri & Gupta 2023	NA
cb-m205	AAACTGCTTGGAATTAAAAGATA	TCAATGATTATCAAAGGAGGTC	Koboldt et al., 2010; Jhaveri & Gupta 2023	NA
cb-m160	AAAAGAGCAATTTCGTGACA	AAAATTGCGAATTTGTTCTAAA	Koboldt et al., 2010	NA
bdP1	CAGGGAGCGGACAACTTCAAAGG	GGACACAGCCCAGGATTAGCGAC	Koboldt et al., 2010; Jhaveri & Gupta 2023	NA
cb-m172	ACATTCATTAACAAATGCAGACT	ATCAAAAGCCCCATATAAACTT	Koboldt et al., 2010	NA
cb-m171	CAATTAACAAGGCAAATAAAAAC	AAAAGTAGATGCAAGATTTTTGA	Koboldt et al., 2010	NA
cb-m70	TCAGTTGAAGCTTTGAAATAGTC	TTTGAGTCGAAATTCATCATT	Koboldt et al., 2010	NA
cb-m74	GACGAAACAGTTGTAAATCGTA	AATAGTCGAAATTGGCTAAAAA	Koboldt et al., 2010	NA
cb-m76	GCTAGATTCACGTTTGTTTCTAA	TAGAGCCACCTAGACTTTAAGC	Koboldt et al., 2010	NA
cb-m177	AAAACACTTTCCAAAATTTGATT	GAGAATTTTAAACTTGCATAATGA	Koboldt et al., 2010	NA
cb-m179	CACAAAACGCTTTGAATTTAC	AGCAAACTATCGCAAAACTC	Koboldt et al., 2010	NA
cb-m103	AGGTGAGAGTTTTTGACTTTCTT	TTACATTGTTCAGTTGGAAACTT	Koboldt et al., 2010	NA
cb-m97	AGATAATGGGCGAAACAGTAG	ATCACTCAAGGTACTGTAGATTTTT	Koboldt et al., 2010	NA
cb-m105	AGCACATTTTCAGTTCTAACATC	GCATTTTATGTGTGCTGTGA	Koboldt et al., 2010	NA
cb-m197	CCTCTTAGGCTACAGTAATCTTATC	TGGGAAAATGTGCTACAGTAA	Koboldt et al., 2010	NA
cb-m204	CATTCTTCTAATTATCAATAAGGTCA	GCATCATTTCTTTTAATAACCAT	Koboldt et al., 2010	NA
cb-m136	CACTCGATGGGATTATATAGTGA	GACTTATGCCTGAATCGAAAT	Koboldt et al., 2010	NA
cb-m127	TGTGAGTGTATTGATTTTTATTAGC	GATGACAGGTGAAGTGAGAGA	Koboldt et al., 2010	NA
bhP42	GTAGTCAAAGTTGATGGCTAGG	AAGAGAACAAGTTCAGACAAAAA	Koboldt et al., 2010; Seetharaman et al., 2010	NA
bhP19	AAAAAGGAATTGTCTCATTCAA	TTTAATTTTCAAACCTCAAAGTG	Koboldt et al., 2010, Seetharaman et al., 2010; Sharanya et al., 2015; Mahalak et al., 2017	NA
bhP7	GTGTCATGTCATACTCTGAAACA	ATGAATTCTCCATTCATCTATCA	Koboldt et al., 2010; Seetharaman et al., 2010	NA
bhP1	CTTCAACTCTGGTTTTCAATG	AAACCACTAAATTAACGATTCTCT	Koboldt et al., 2010; Seetharaman et al., 2010; Mahalak et al., 2017	NA
bhP29	GAGCTTATTAAAGGACGGTATTC	CAGATACCGTAGACCAGTTACC	Koboldt et al., 2010; Seetharaman et al., 2010; Mahalak et al., 2017	NA
bhP6	AAGCTTCCATAGTCAAAAACAG	CAATAATAGCCGAGAAAAATATG	Koboldt et al., 2010	NA
bhP2	AGAAAAATCCGACAGAATAAAAT	TGTGTGTCATTTTTGATACTTTG	Koboldt et al., 2010; this study	NA
bhP32	AGCTGATACAAATCCTTCTTCA	TATCCGATTTTTGAGATACAAAG	Koboldt et al., 2010	NA
bhP21	TGAAAGATATCAAATTTGTGTTG	TGAAATGTTTGTAGTAAGGAAGAA	Koboldt et al., 2010; this study	NA
bhP8	GAAATTTACGTGAAAATCTCAAA	CGAAACTACTAACAAGTGTTCAAG	Koboldt et al., 2010; this study	NA
bhP18	GTCTAGTCAAACTTCCGATTTTC	ATGAAGTATTTGGAAGGTGTGTA	Koboldt et al., 2010	NA
bhP14	GAGCTCTAATACAGGCAGAAAG	CTAGAGTGACCATTAAACCAAAA	Koboldt et al., 2010; this study	NA
bhP38	GGCGATTTTGTTAGTTCAAA	AATTCAGGTTCTTACAGGGATAC	Koboldt et al., 2010; this study	NA
bhP12	TTGCTGCAGGTTTATATCACTA	ACTTGAAGATCTGTTGACTGGT	Koboldt et al., 2010; this study	NA
bhP34	ATGTGGAATAGACGGATCTAACT	TGCATTTTAAAAGGAAGATTGTA	Koboldt et al., 2010	NA
bhP40	CAAATAGCCCATGAGATATAAAC	TTGATATATTTGAGGTTTTTGAGA	Koboldt et al., 2010; this study	NA
bhP13	AGTTTTCTGTGAGTGATGAGTTC	TTGGTGACGAAAAATTAATAGAG	Koboldt et al., 2010	NA
bhP15	TTTTTAAGAGTCCTGTCATTTGT	AATGAAAGTTCGGGTAATTTTT	Koboldt et al., 2010	NA
bhP45	AAATCAAATTGTTTAAGACACAAA	CAGATAATTGTCTCGAGTTCTTT	Koboldt et al., 2010	NA
bhP11	TCAATTATCTTGGTTCCTATGAG	AGCTTGTTAATTATCTTGGTTCC	Koboldt et al., 2010	NA
bhP9	TCTCGCATACCTAATGAATTG	AAATGCCTAACTTTTCAAAATC	Koboldt et al., 2010; Sharanaya et al., 2015	NA
bhP16	CTAGTCGTGTTTAGGCTCATTT	TTTTATCCAATTTTGTGTGTCTC	Koboldt et al., 2010	NA
bhP31	GGAGGTATCTTGGAACAATAGA	TGACTTTAAGAGTTGTTTGGAAC	Koboldt et al., 2010; this study	NA
bhP47	TGGAAGTCTTGGACAAATATTAC	TCTTCATTAAGTCTTGGGTATGA	Koboldt et al., 2010	NA
bhP37	ATTGATAAATTGTTCGCCTTAC	ACATTTTTCAAAATCCACTAGC	Koboldt et al., 2010	NA
bhP5	TAAAATTGGAGGAAAGTTTCAAT	TTATTTTCAGAGCCGATTTTTA	Koboldt et al., 2010; Sharanaya et al., 2015	NA
bhP48	TGTTAACTCTGGACTATGCTTTC	GAAGTAACCCAAACTACAGTAACC	Koboldt et al., 2010; Sharanaya et al., 2015	NA
bhP24	GTGAGGAAATTTCTTAGTGATGA	TACTGGAAAGTTGGATTTTGAT	Koboldt et al., 2010; this study	NA
bhP25	GTCTCTCCCACTAAATTGATCTT	GAGAGAATCTCACGTTTCTTGT	Koboldt et al., 2010; this study	NA
bhP36	CGAGATAGTGAGGAGTTCAATAA	GACAAAAAGTCCCTAGGTTAGTC	Koboldt et al., 2010; this study	NA
bhP26	GATTTCAGAAGAACATACCAAAA	CCGATATCTGTTTTTAACATCTC	Koboldt et al., 2010; this study	NA
bhP49	AGATTGAACTTGATGAGCAATAC	ATCAAATGATGGTTGACATTG	Koboldt et al., 2010	NA
cb-s255	CTTCACCTTCTTCAGACAATTC	TTAAAAGGTCCCCTTGTTAGTT	This study	NA
cb-s24	AATAAAGTGATTTTTGGGCTAAT	GAGCTTAAATCACAATCTTCTCA	This study	NA
cb-s25	TTTGAACTTGCTATAAATTCTACG	ACGCTTTATACTTCGGTTCTC	This study	NA
bhP20	GAAATTTCAGACCCAAAAACTAT	AAATTTGAAGGCAAAAATGATA	This study	NA
cb-s205	GAGAGACCTGAAAAGCTTTAAGTA	CATCGAATTGAAAAATGAGATT	This study	NA
cb-s195	TGTAATGTAGGGAATAAAGCTGAT	TTAGACATTTTCCACAGGAATC	This study	NA
cb-s125	AGTTCCATCCAGTTACAAAGAAT	AAAAGGAAGAGAGATTTTGAGTC	This study	NA
cb-s249	CTCGAGGAGTTGAACTTGTG	AATATTGAAGCTAGAAAAGCTAGAA	This study	NA
cb-s155	GATCTACGAAATGCTGAAAAAT	ATGAAAAAGGACAAGAAAAGAAC	This study	NA
cb-s387	CAGGTCGAAAAAGTGAAAAA	AACAATTCTTTCTTCACGAGAC	This study	NA
cb-s214	TTCGGTACTATTTTCAGGAGTTA	TCAGTAGAGAGCATTTGAATTTT	This study	NA
cb-s386	CATAAAGTGGCTTTCTACGACTA	TCATACTAAAATCGTAGCTAGTGC	This study	NA
cb-s162	AGTGTAGCTCATCCGACAAG	CGTATTTCTCCTTGAGACTAGC	This study	NA
cb-s368	ACTCTTTGGTATTAGCCTGAAAT	TGGATTTCTATTACTGTGGTTTT	This study	NA
cb-s381	AACAAGCAAAGACACACTTTTC	TAATTGATAAATTGTTCGCCTTA	This study	NA
cb-s131	CGCACATAACATAGGAGAGATAC	AAAATAATCTCGGCAATCTTC	This study	NA
cb-s120	AAATTCCATGTGTTCATCATTT	TTAGAATAACCGCTTTCATTTAC	This study	NA
