## Supplementary Table 8 for "A gap-free, telomere-to-telomere genome assembly for the *Caenorhabditis briggsae* reference strain AF16"

primer	indel_id	orientation	AF16_chrom	AF16_match_length	AF16_n_mismatch	AF16_n_gap	AF16_start	AF16_end	AF16_strand	primer_length	CGC2_chrom	CGC2_match_length	CGC2_n_mismatch	CGC2_n_gap	CGC2_start	CGC2_end	CGC2_strand	total_locations_AF16	total_locations_CGC2
bdP1_F	bdP1	F	III	23	0	0	12218329	12218307	minus	23	III	23	0	0	12574392	12574370	minus	1	1
bdP1_R	bdP1	R	III	23	1	0	12216606	12216628	plus	23	III	23	1	0	12572669	12572691	plus	1	1
bdP3_F	bdP3	F	V	19	0	0	7413646	7413664	plus	19	V	19	0	0	7853099	7853117	plus	1	1
bdP3_R	bdP3	R	V	23	0	0	7414552	7414530	minus	23	V	23	0	0	7854005	7853983	minus	1	1
bdP4_F	bdP4	F	II	25	0	1	4579146	4579122	minus	24	II	25	0	1	4403844	4403868	plus	1	1
bdP4_R	bdP4	R	II	22	0	0	4578135	4578156	plus	22	II	22	0	0	4404855	4404834	minus	1	1
bhP12_F	bhP12	F	III	22	0	0	5752834	5752855	plus	22	III	22	0	0	5783140	5783161	plus	1	1
bhP12_R	bhP12	R	III	22	0	0	5753081	5753060	minus	22	III	22	0	0	5783387	5783366	minus	1	1
bhP13_F	bhP13	F	IV	23	0	0	598746	598768	plus	23	IV	23	0	0	683549	683571	plus	1	1
bhP13_R	bhP13	R	IV	23	0	0	598995	598973	minus	23	IV	23	0	0	683798	683776	minus	1	1
bhP14_F	bhP14	F	III	22	0	0	2535825	2535846	plus	22	III	22	0	0	2470310	2470331	plus	1	1
bhP14_R	bhP14	R	III	23	0	0	2536065	2536043	minus	23	III	23	0	0	2470550	2470528	minus	1	1
bhP15_F	bhP15	F	IV	23	0	0	2236528	2236550	plus	23	IV	23	0	0	2175322	2175344	plus	1	1
bhP15_R	bhP15	R	IV	22	0	0	2236777	2236756	minus	22	IV	22	0	0	2175571	2175550	minus	1	1
bhP18_F	bhP18	F	III	23	0	0	45803	45781	minus	23	III	23	0	0	116937	116915	minus	1	1
bhP18_R	bhP18	R	III	23	0	0	45556	45578	plus	23	III	23	0	0	116690	116712	plus	1	1
bhP19_F	bhP19	F	I	22	0	0	17270	17291	plus	22	I	22	0	0	430045	430024	minus	1	1
bhP19_R	bhP19	R	I	23	0	0	17516	17494	minus	23	I	23	0	0	429799	429821	plus	1	1
bhP1_F	bhP1	F	I	21	0	0	11745497	11745477	minus	21	I	21	0	0	11667552	11667532	minus	1	1
bhP1_R	bhP1	R	I	24	0	0	11745245	11745268	plus	24	I	24	0	0	11667300	11667323	plus	1	1
bhP20_F	bhP20	F	II	23	0	0	1340820	1340842	plus	23	II	23	0	0	1333477	1333455	minus	1	1
bhP20_R	bhP20	R	II	22	0	0	1341067	1341046	minus	22	II	22	0	0	1333230	1333251	plus	1	1
bhP21_F	bhP21	F	II	23	0	0	9994616	9994594	minus	23	II	23	0	0	9780527	9780505	minus	1	1
bhP21_R	bhP21	R	II	24	0	0	9994366	9994389	plus	24	II	24	0	0	9780277	9780300	plus	1	1
bhP24_F	bhP24	F	V	23	0	0	18905102	18905124	plus	23	V	23	0	0	19543598	19543620	plus	1	1
bhP24_R	bhP24	R	V	22	0	0	18905343	18905322	minus	22	V	22	0	0	19543839	19543818	minus	1	1
bhP25_F	bhP25	F	X	23	0	0	3176112	3176134	plus	23	X	23	0	0	3280397	3280419	plus	1	1
bhP25_R	bhP25	R	X	22	0	0	3176361	3176340	minus	22	X	22	0	0	3280646	3280625	minus	1	1
bhP26_F	bhP26	F	X	23	0	0	17067096	17067118	plus	23	X	23	0	0	17756928	17756950	plus	1	1
bhP26_R	bhP26	R	X	23	0	0	17067346	17067324	minus	23	X	23	0	0	17757178	17757156	minus	1	1
bhP29_F	bhP29	F	I	23	0	0	15180719	15180741	plus	23	I	23	0	0	15165380	15165402	plus	1	1
bhP29_R	bhP29	R	I	22	0	0	15180966	15180945	minus	22	I	22	0	0	15165627	15165606	minus	1	1
bhP2_F	bhP2	F	II	23	0	0	2786400	2786422	plus	23	II	23	0	0	2751848	2751870	plus	1	1
bhP2_R	bhP2	R	II	23	0	0	2786642	2786620	minus	23	II	23	0	0	2752090	2752068	minus	1	1
bhP32_F	bhP32	F	II	22	0	0	4175321	4175342	plus	22	II	22	0	0	4061725	4061704	minus	1	1
bhP32_R	bhP32	R	II	23	0	0	4175570	4175548	minus	23	II	23	0	0	4061476	4061498	plus	1	1
bhP34_F	bhP34	F	III	23	0	0	5880765	5880787	plus	23	III	23	0	0	5904381	5904403	plus	1	1
bhP34_R	bhP34	R	III	23	0	0	5881010	5880988	minus	23	III	23	0	0	5904626	5904604	minus	1	1
bhP36_F	bhP36	F	X	23	0	0	13665274	13665296	plus	23	X	23	0	0	14041772	14041794	plus	1	1
bhP36_R	bhP36	R	X	23	0	0	13665517	13665495	minus	23	X	23	0	0	14042015	14041993	minus	1	1
bhP37_F	bhP37	F	V	22	0	0	9005522	9005501	minus	22	V	22	0	0	9407383	9407362	minus	1	1
bhP37_R	bhP37	R	V	22	0	0	9005272	9005293	plus	22	V	22	0	0	9407133	9407154	plus	1	1
bhP38_F	bhP38	F	III	20	0	0	4013114	4013095	minus	20	III	20	0	0	4088434	4088415	minus	1	1
bhP38_R	bhP38	R	III	23	0	0	4012866	4012888	plus	23	III	23	0	0	4088186	4088208	plus	1	1
bhP40_F	bhP40	F	III	23	0	0	12264190	12264212	plus	23	III	23	0	0	12620388	12620410	plus	1	1
bhP40_R	bhP40	R	III	24	0	0	12264439	12264416	minus	24	III	24	0	0	12620637	12620614	minus	1	1
bhP42_F	bhP42	F	I	22	0	0	6763171	6763150	minus	22	I	22	0	0	6718442	6718421	minus	1	1
bhP42_R	bhP42	R	I	23	0	0	6762920	6762942	plus	23	I	23	0	0	6718191	6718213	plus	1	1
bhP45_F	bhP45	F	IV	24	0	0	4973419	4973442	plus	24	IV	24	0	0	5049870	5049893	plus	1	1
bhP45_R	bhP45	R	IV	23	0	0	4973663	4973641	minus	23	IV	23	0	0	5050114	5050092	minus	1	1
bhP47_F	bhP47	F	V	23	0	0	5354947	5354969	plus	23	V	23	0	0	5852895	5852917	plus	1	1
bhP47_R	bhP47	R	V	23	0	0	5355189	5355167	minus	23	V	23	0	0	5853137	5853115	minus	1	1
bhP48_F	bhP48	F	V	23	0	0	16115347	16115369	plus	23	V	23	0	0	16325901	16325923	plus	1	1
bhP48_R	bhP48	R	V	24	0	0	16115595	16115572	minus	24	V	24	0	0	16326149	16326126	minus	1	1
bhP49_F	bhP49	F	X	23	0	0	19717454	19717432	minus	23	X	23	0	0	20423135	20423113	minus	1	1
bhP49_R	bhP49	R	X	21	0	0	19717205	19717225	plus	21	X	21	0	0	20422886	20422906	plus	1	1
bhP5_F	bhP5	F	V	23	0	0	14723708	14723730	plus	23	V	23	0	0	15035758	15035780	plus	1	1
bhP5_R	bhP5	R	V	22	0	0	14723998	14723977	minus	22	V	22	0	0	15036048	15036027	minus	1	1
bhP6_F	bhP6	F	II	22	0	0	2281681	2281660	minus	22	II	22	0	0	2293717	2293696	minus	1	1
bhP6_R	bhP6	R	II	23	0	0	2280709	2280731	plus	23	II	23	0	0	2292745	2292767	plus	1	1
bhP8_F	bhP8	F	II	23	0	0	15795079	15795057	minus	23	II	23	0	0	15620403	15620381	minus	1	1
bhP8_R	bhP8	R	II	24	0	0	15794831	15794854	plus	24	II	24	0	0	15620155	15620178	plus	1	1
bhP9_F	bhP9	F	IV	21	0	0	12524217	12524197	minus	21	IV	21	0	0	12393310	12393290	minus	1	1
bhP9_R	bhP9	R	IV	22	0	0	12523962	12523983	plus	22	IV	22	0	0	12393055	12393076	plus	1	1
cb-m103_F	cb-m103	F	V	23	0	0	11376345	11376323	minus	23	V	23	0	0	11749644	11749622	minus	1	1
cb-m103_R	cb-m103	R	V	23	0	0	11375746	11375768	plus	23	V	23	0	0	11749045	11749067	plus	1	1
cb-m105_F	cb-m105	F	V	23	0	0	16286323	16286345	plus	23	V	23	0	0	16500954	16500976	plus	1	1
cb-m105_R	cb-m105	R	V	20	0	0	16287014	16286995	minus	20	V	20	0	0	16501562	16501543	minus	1	1
cb-m127_F	cb-m127	F	X	25	0	0	21239579	21239555	minus	25	X	25	0	0	21941192	21941168	minus	1	1
cb-m127_R	cb-m127	R	X	21	0	0	21239094	21239114	plus	21	X	21	0	0	21940707	21940727	plus	1	1
cb-m136_F	cb-m136	F	X	23	0	0	18411780	18411758	minus	23	X	23	0	0	19130590	19130568	minus	1	1
cb-m136_R	cb-m136	R	X	21	0	0	18410341	18410361	plus	21	X	21	0	0	19129151	19129171	plus	1	1
cb-m13_F	cb-m13	F	I	21	0	0	13824645	13824665	plus	21	I	21	0	0	13769047	13769027	minus	1	1
cb-m13_R	cb-m13	R	I	20	0	0	13825148	13825129	minus	20	I	20	0	0	13768659	13768678	plus	1	1
cb-m142_F	cb-m142	F	I	23	0	0	3033073	3033095	plus	23	I	23	0	0	2963889	2963911	plus	1	1
cb-m142_R	cb-m142	R	I	23	0	0	3033737	3033715	minus	23	I	23	0	0	2964553	2964531	minus	1	1
cb-m149_F	cb-m149	F	II	23	0	0	11405458	11405480	plus	23	II	23	0	0	11174910	11174932	plus	1	1
cb-m149_R	cb-m149	R	II	20	0	0	11405927	11405908	minus	20	II	20	0	0	11175379	11175360	minus	1	1
cb-m14_F	cb-m14	F	I	23	0	0	806090	806112	plus	23	I	23	0	0	819219	819241	plus	1	1
cb-m14_R	cb-m14	R	I	23	0	0	807089	807067	minus	23	I	23	0	0	820217	820195	minus	1	1
cb-m160_F	cb-m160	F	III	20	0	0	11839816	11839835	plus	20	III	20	0	0	12209174	12209193	plus	1	1
cb-m160_R	cb-m160	R	III	22	0	0	11840636	11840615	minus	22	III	22	0	0	12209994	12209973	minus	1	1
cb-m16_F	cb-m16	F	II	21	0	0	13343640	13343620	minus	21	II	21	0	0	13037352	13037332	minus	1	1
cb-m16_R	cb-m16	R	II	23	0	0	13342544	13342566	plus	23	II	23	0	0	13036256	13036278	plus	1	1
cb-m172_F	cb-m172	F	IV	23	0	0	10305329	10305307	minus	23	IV	23	0	0	10743963	10743941	minus	1	1
cb-m172_R	cb-m172	R	IV	22	0	0	10304680	10304701	plus	22	IV	22	0	0	10743314	10743335	plus	1	1
cb-m177_F	cb-m177	F	IV	23	0	0	2600536	2600558	plus	23	IV	23	0	0	2583899	2583921	plus	1	1
cb-m177_R	cb-m177	R	IV	24	0	0	2601336	2601313	minus	24	IV	24	0	0	2584699	2584676	minus	1	1
cb-m179_F	cb-m179	F	NA	NA	NA	NA	NA	NA	NA	NA	IV	21	0	0	10181198	10181218	plus	1	1
cb-m179_R	cb-m179	R	NA	NA	NA	NA	NA	NA	NA	NA	IV	20	0	0	10181580	10181561	minus	1	1
cb-m197_F	cb-m197	F	X	25	0	0	1887570	1887546	minus	25	X	25	0	0	1905364	1905340	minus	1	1
cb-m197_R	cb-m197	R	X	21	0	0	1886878	1886898	plus	21	X	21	0	0	1904672	1904692	plus	1	1
cb-m19_F	cb-m19	F	II	20	0	0	4076997	4077016	plus	20	II	20	0	0	4155662	4155643	minus	1	1
cb-m19_R	cb-m19	R	II	21	0	0	4078360	4078340	minus	21	II	21	0	0	4154612	4154632	plus	1	1
cb-m204_F	cb-m204	F	X	26	0	0	13569702	13569727	plus	26	X	26	0	0	13946758	13946783	plus	1	1
cb-m204_R	cb-m204	R	X	23	0	0	13570390	13570368	minus	23	X	23	0	0	13947446	13947424	minus	1	1
cb-m205_F	cb-m205	F	III	23	0	0	5649125	5649103	minus	23	III	23	0	0	7401456	7401478	plus	1	1
cb-m205_R	cb-m205	R	III	22	0	0	5648455	5648476	plus	22	III	22	0	0	7402126	7402105	minus	1	1
cb-m21_F	cb-m21	F	II	25	0	0	8826047	8826023	minus	25	II	25	0	0	8644376	8644352	minus	1	1
cb-m21_R	cb-m21	R	II	23	0	0	8825223	8825245	plus	23	II	23	0	0	8643552	8643574	plus	1	1
cb-m26_F	cb-m26	F	II	23	0	0	11867382	11867404	plus	23	II	23	0	0	11739359	11739381	plus	1	1
cb-m26_R	cb-m26	R	II	21	0	0	11868059	11868039	minus	21	II	21	0	0	11740036	11740016	minus	1	1
cb-m38_F	cb-m38	F	II	21	0	0	12874824	12874804	minus	21	II	21	0	0	12541042	12541022	minus	1	1
cb-m38_R	cb-m38	R	II	21	0	0	12873990	12874010	plus	21	II	21	0	0	12540208	12540228	plus	1	1
cb-m46_F	cb-m46	F	III	22	0	0	2480905	2480884	minus	22	III	22	0	0	2414112	2414091	minus	1	1
cb-m46_R	cb-m46	R	III	20	0	0	2480159	2480178	plus	20	III	20	0	0	2413366	2413385	plus	1	1
cb-m6_F	cb-m6	F	I	20	0	0	14893285	14893304	plus	20	I	20	0	0	14874656	14874675	plus	1	1
cb-m6_R	cb-m6	R	I	20	0	0	14894214	14894195	minus	20	I	20	0	0	14875586	14875567	minus	1	1
cb-m70_F	cb-m70	F	IV	23	0	0	14453199	14453221	plus	23	IV	23	0	0	14080995	14081017	plus	1	1
cb-m70_R	cb-m70	R	IV	21	0	0	14453792	14453772	minus	21	IV	21	0	0	14081588	14081568	minus	1	1
cb-m74_F	cb-m74	F	IV	22	0	0	15656766	15656745	minus	22	IV	22	0	0	15372498	15372477	minus	1	1
cb-m74_R	cb-m74	R	IV	22	0	0	15656090	15656111	plus	22	IV	22	0	0	15371822	15371843	plus	1	1
cb-m76_F	cb-m76	F	IV	23	0	0	16659620	16659598	minus	23	IV	23	0	0	16520599	16520621	plus	1	1
cb-m76_R	cb-m76	R	IV	22	0	0	16658912	16658933	plus	22	IV	22	0	0	16521307	16521286	minus	1	1
cb-m97_F	cb-m97	F	V	21	0	0	17546522	17546502	minus	21	V	21	0	0	17938665	17938645	minus	1	1
cb-m97_R	cb-m97	R	V	25	0	0	17545932	17545956	plus	25	V	25	0	0	17938075	17938099	plus	1	1
cb-s120_F	cb-s120	F	X	22	0	0	17660308	17660329	plus	22	X	22	0	0	18386968	18386989	plus	1	1
cb-s120_R	cb-s120	R	X	23	0	0	17660607	17660585	minus	23	X	23	0	0	18387267	18387245	minus	1	1
cb-s131_F	cb-s131	F	X	23	0	0	379554	379576	plus	23	X	23	0	0	277238	277216	minus	1	1
cb-s131_R	cb-s131	R	X	21	0	0	379850	379830	minus	21	X	21	0	0	276942	276962	plus	1	1
cb-s155_F	cb-s155	F	III	22	0	0	9511402	9511423	plus	22	III	22	0	0	9646805	9646826	plus	1	1
cb-s155_R	cb-s155	R	III	23	0	0	9511700	9511678	minus	23	III	23	0	0	9647103	9647081	minus	1	1
cb-s162_F	cb-s162	F	IV	20	0	0	16688098	16688117	plus	20	IV	20	0	0	16492829	16492810	minus	1	1
cb-s162_R	cb-s162	R	IV	22	0	0	16688418	16688397	minus	22	IV	22	0	0	16492509	16492530	plus	1	1
cb-s195_F	cb-s195	F	II	24	0	0	6407172	6407149	minus	24	II	24	0	0	6266074	6266051	minus	1	1
cb-s195_R	cb-s195	R	II	22	0	0	6406872	6406893	plus	22	II	22	0	0	6265774	6265795	plus	1	1
cb-s205_F	cb-s205	F	II	24	0	0	3027427	3027450	plus	24	II	24	0	0	2948162	2948185	plus	1	1
cb-s205_R	cb-s205	R	II	22	0	0	3027727	3027706	minus	22	II	22	0	0	2948462	2948441	minus	1	1
cb-s214_F	cb-s214	F	IV	23	0	0	902641	902663	plus	23	IV	23	0	0	965841	965863	plus	1	1
cb-s214_R	cb-s214	R	IV	23	0	0	902939	902917	minus	23	IV	23	0	0	966139	966117	minus	1	1
cb-s24_F	cb-s24	F	II	23	0	0	445750	445772	plus	23	II	23	0	0	500318	500340	plus	1	1
cb-s24_R	cb-s24	R	II	23	0	0	446040	446018	minus	23	II	23	0	0	500608	500586	minus	1	1
cb-s255_F	cb-s255	F	I	22	0	0	13292504	13292525	plus	22	I	22	0	0	13275481	13275502	plus	1	1
cb-s255_R	cb-s255	R	I	22	0	0	13292799	13292778	minus	22	I	22	0	0	13275776	13275755	minus	1	1
cb-s25_F	cb-s25	F	II	24	0	0	100415	100438	plus	24	II	24	0	0	134490	134513	plus	1	1
cb-s25_R	cb-s25	R	II	21	0	0	100713	100693	minus	21	II	21	0	0	134788	134768	minus	1	1
cb-s368_F	cb-s368	F	IV	23	0	0	16987845	16987867	plus	23	IV	23	0	0	16725787	16725809	plus	1	1
cb-s368_R	cb-s368	R	IV	23	0	0	16988145	16988123	minus	23	IV	23	0	0	16726087	16726065	minus	1	1
cb-s381_F	cb-s381	F	V	22	0	0	9005224	9005245	plus	22	V	22	0	0	9407085	9407106	plus	1	1
cb-s381_R	cb-s381	R	V	23	0	0	9005524	9005502	minus	23	V	23	0	0	9407385	9407363	minus	1	1
cb-s386_F	cb-s386	F	IV	23	0	0	14982182	14982204	plus	23	IV	23	0	0	14690934	14690912	minus	1	1
cb-s386_R	cb-s386	R	IV	24	0	0	14982478	14982455	minus	24	IV	24	0	0	14690638	14690661	plus	1	1
cb15251_F	cb15251	F	I	21	0	0	1774454	1774474	plus	21	I	21	0	0	1774747	1774767	plus	1	1
cb15251_R	cb15251	R	I	23	0	0	1775200	1775178	minus	23	I	23	0	0	1775493	1775471	minus	1	1
cb16747_F	cb16747	F	IV	24	0	0	3638702	3638679	minus	24	IV	24	0	0	3634179	3634202	plus	1	1
cb16747_R	cb16747	R	IV	24	0	0	3638416	3638439	plus	24	IV	24	0	0	3634466	3634443	minus	1	1
cb17311_F	cb17311	F	IV	23	0	0	3396357	3396335	minus	23	IV	23	0	0	3230232	3230254	plus	1	1
cb17311_R	cb17311	R	IV	24	0	0	3395923	3395946	plus	24	IV	24	0	0	3230666	3230643	minus	1	1
cb17324_F	cb17324	F	IV	24	0	0	3360965	3360942	minus	24	IV	24	0	0	3265560	3265583	plus	1	1
cb17324_R	cb17324	R	IV	25	0	0	3360692	3360716	plus	25	IV	25	0	0	3265833	3265809	minus	1	1
cb17358_F	cb17358	F	IV	22	0	0	3225550	3225529	minus	24	IV	22	0	0	3394901	3394922	plus	1	1
cb17358_R	cb17358	R	IV	24	1	0	3225215	3225238	plus	24	IV	24	1	0	3395236	3395213	minus	1	1
cb17380_F	cb17380	F	IV	24	0	0	3174425	3174448	plus	24	IV	24	0	0	3442097	3442074	minus	1	1
cb17380_R	cb17380	R	IV	24	0	0	3175043	3175020	minus	24	IV	24	0	0	3441479	3441502	plus	1	1
cb20723_F	cb20723	F	III	21	0	0	2535167	2535187	plus	21	III	21	0	0	2469652	2469672	plus	1	1
cb20723_R	cb20723	R	III	20	0	0	2535913	2535894	minus	20	III	20	0	0	2470398	2470379	minus	1	1
cb39304_F	cb39304	F	V	22	0	0	13838232	13838253	plus	22	V	22	0	0	14183561	14183582	plus	1	1
cb39304_R	cb39304	R	V	23	0	0	13838973	13838951	minus	23	V	23	0	0	14184302	14184280	minus	1	1
cb40232_F	cb40232	F	X	20	0	0	14728267	14728286	plus	20	X	20	0	0	15100078	15100097	plus	1	1
cb40232_R	cb40232	R	X	23	0	0	14728976	14728954	minus	23	X	23	0	0	15100787	15100765	minus	1	1
cb41028_F	cb41028	F	II	23	0	0	3600517	3600495	minus	23	II	23	0	0	3515757	3515735	minus	1	1
cb41028_R	cb41028	R	II	22	0	0	3599767	3599788	plus	22	II	22	0	0	3515007	3515028	plus	1	1
cb43091_F	cb43091	F	II	23	0	0	9189028	9189006	minus	23	II	23	0	0	8995037	8995015	minus	1	1
cb43091_R	cb43091	R	II	23	0	0	9188281	9188303	plus	23	II	23	0	0	8994290	8994312	plus	1	1
cb43262_F	cb43262	F	II	22	0	0	8570203	8570182	minus	22	II	22	0	0	8395602	8395581	minus	1	1
cb43262_R	cb43262	R	II	20	0	0	8569658	8569677	plus	20	II	20	0	0	8395057	8395076	plus	1	1
cb43333_F	cb43333	F	II	22	0	0	8417187	8417166	minus	22	II	22	0	0	8242919	8242898	minus	1	1
cb43333_R	cb43333	R	II	23	0	0	8416449	8416471	plus	23	II	23	0	0	8242181	8242203	plus	1	1
cb43389_F	cb43389	F	II	23	0	0	8306284	8306262	minus	23	II	23	0	0	8130291	8130269	minus	1	1
cb43389_R	cb43389	R	II	23	0	0	8305535	8305557	plus	23	II	23	0	0	8129542	8129564	plus	1	1
cb43421_F	cb43421	F	II	24	0	0	8174601	8174578	minus	24	II	24	0	0	7999312	7999289	minus	1	1
cb43421_R	cb43421	R	II	24	0	0	8174203	8174226	plus	24	II	24	0	0	7998914	7998937	plus	1	1
cb43431_F	cb43431	F	II	23	0	0	8069410	8069388	minus	23	II	23	0	0	7892927	7892905	minus	1	1
cb43431_R	cb43431	R	II	23	0	0	8068660	8068682	plus	23	II	23	0	0	7892177	7892199	plus	1	1
cb43472_F	cb43472	F	II	23	0	0	7957741	7957719	minus	23	II	23	0	0	7783244	7783222	minus	1	1
cb43472_R	cb43472	R	II	23	0	0	7956995	7957017	plus	23	II	23	0	0	7782498	7782520	plus	1	1
cb48850_F	cb48850	F	IV	22	0	0	12874010	12873989	minus	22	IV	22	0	0	12694074	12694053	minus	1	1
cb48850_R	cb48850	R	IV	22	0	0	12873261	12873282	plus	22	IV	22	0	0	12693325	12693346	plus	1	1
cb54953_F	cb54953	F	III	23	0	0	6113809	6113831	plus	23	III	23	0	0	6122958	6122980	plus	1	1
cb54953_R	cb54953	R	III	24	0	0	6114559	6114536	minus	24	III	24	0	0	6123708	6123685	minus	1	1
cb55627_F	cb55627	F	I	23	0	0	11599586	11599608	plus	23	I	23	0	0	11525169	11525191	plus	1	1
cb55627_R	cb55627	R	I	24	0	0	11600276	11600253	minus	24	I	24	0	0	11525859	11525836	minus	1	1
cb56202_F	cb56202	F	IV	22	0	0	15764673	15764652	minus	22	IV	22	0	0	15477908	15477887	minus	1	1
cb56202_R	cb56202	R	IV	21	0	0	15763935	15763955	plus	21	IV	21	0	0	15477169	15477189	plus	1	1
cb64777_F	cb64777	F	II	23	0	0	12281093	12281115	plus	23	II	23	0	0	11411303	11411325	plus	1	1
cb64777_R	cb64777	R	II	23	0	0	12281841	12281819	minus	23	II	23	0	0	11412051	11412029	minus	1	1
cb650_F	cb650	F	I	22	0	0	14661546	14661567	plus	22	I	22	0	0	14655904	14655925	plus	1	1
cb650_R	cb650	R	I	23	0	0	14662295	14662273	minus	23	I	23	0	0	14656652	14656630	minus	1	1
cb8176_F	cb8176	F	IV	24	0	0	2563429	2563452	plus	25	IV	24	0	0	2546779	2546802	plus	1	1
cb8176_R	cb8176	R	IV	23	0	0	2563984	2563962	minus	23	IV	23	0	0	2547334	2547312	minus	1	1
cb8183_F	cb8183	F	IV	24	0	0	2622451	2622474	plus	24	IV	24	0	0	2605797	2605820	plus	1	1
cb8183_R	cb8183	R	IV	24	0	0	2622832	2622809	minus	24	IV	24	0	0	2606178	2606155	minus	1	1
bhP11_F	bhP11	F	IV	23	0	0	13685956	13685978	plus	23	IV	23	0	0	13283200	13283222	plus	17	17
bhP11_R	bhP11	R	IV	23	0	0	13686206	13686184	minus	23	IV	23	0	0	13283450	13283428	minus	1	1
bhP16_F	bhP16	F	IV	22	0	0	15412233	15412254	plus	22	IV	22	0	0	15034558	15034579	plus	159	168
bhP16_R	bhP16	R	IV	23	0	0	15412483	15412461	minus	23	IV	23	0	0	15034808	15034786	minus	1	1
bhP7_F	bhP7	F	I	23	0	0	11234426	11234404	minus	23	I	23	0	0	11162927	11162905	minus	2	2
bhP7_R	bhP7	R	I	23	0	0	11234181	11234203	plus	23	I	23	0	0	11162682	11162704	plus	1	1
cb-m146_F	cb-m146	F	I	23	0	0	12695396	12695418	plus	23	I	23	0	0	12809840	12809818	minus	1	1
cb-m146_R	cb-m146	R	I	22	0	0	12695801	12695780	minus	22	I	22	0	0	12809435	12809456	plus	92	91
cb-m171_F	cb-m171	F	IV	23	0	0	14489643	14489665	plus	23	IV	23	0	0	14117739	14117761	plus	3	3
cb-m171_R	cb-m171	R	IV	23	0	0	14490023	14490001	minus	23	IV	23	0	0	14118119	14118097	minus	1	1
cb-s125_F	cb-s125	F	II	23	0	0	14082853	14082875	plus	23	II	23	0	0	13784526	13784548	plus	2	2
cb-s125_R	cb-s125	R	II	23	0	0	14083151	14083129	minus	23	II	23	0	0	13784824	13784802	minus	1	1
cb-s249_F	cb-s249	F	III	20	0	0	1014935	1014954	plus	20	III	20	0	0	1034085	1034104	plus	707	726
cb-s249_R	cb-s249	R	III	25	0	0	1015231	1015207	minus	25	III	25	0	0	1034381	1034357	minus	1	1
cb55670_F	cb55670	F	I	23	0	0	11670545	11670567	plus	23	I	23	0	0	11594479	11594501	plus	1	1
cb55670_R	cb55670	R	I	23	0	0	11670945	11670923	minus	23	I	23	0	0	11594879	11594857	minus	4	4
vP22_F	vP22	F	IV	24	0	0	3342472	3342495	plus	24	IV	24	0	0	3284054	3284031	minus	17	17
vP22_R	vP22	R	IV	24	0	0	3343512	3343489	minus	24	IV	24	0	0	3283014	3283037	plus	1	1
