## Supplementary Table 10 for "A gap-free, telomere-to-telomere genome assembly for the *Caenorhabditis briggsae* reference strain AF16"

Sample_name	Developmental_stage	Unique_mapping_reads	Unique_mapping_percent	Exome_coverage
PB420-embryos_POOLNJ2_S3_L001	Embryo	7854678	34.82%	33.66x
PB420-embryos_POOLNJ2_S3_L002	Embryo	8150796	37.30%	34.93x
PB420-L1__POOLNJ2_S2_L001	L1	26241607	19.62%	112.46x
PB420-L1__POOLNJ2_S2_L002	L1	25582576	19.96%	109.64x
PB420-L2_POOLNJ2_S6_L001	L2	24428091	56.97%	104.69x
PB420-L2_POOLNJ2_S6_L002	L2	22609961	55.15%	96.90x
PB420-L3_POOLNJ2_S1_L001	L3	15720919	37.83%	67.38x
PB420-L3_POOLNJ2_S1_L002	L3	14761982	36.67%	63.27x
PB420-L4__POOLNJ2_S4_L001	L4	8550270	40.70%	36.64x
PB420-L4__POOLNJ2_S4_L002	L4	8481778	41.76%	36.35x
PB420-YA_POOLNJ2_S5_L001	YA	7139721	32.27%	30.60x
PB420-YA_POOLNJ2_S5_L002	YA	7435924	34.70%	31.87x
